# Role of Stem-Like Cells in Chemotherapy Resistance and Relapse in pediatric T Cell Acute Lymphoblastic Leukemia

**DOI:** 10.1101/2024.06.24.600391

**Authors:** Julia Costea, Kerstin K. Rauwolf, Pietro Zafferani, Tobias Rausch, Anna Mathioudaki, Judith Zaugg, Martin Schrappe, Cornelia Eckert, Gabriele Escherich, Jean P. Bourquin, Beat Bornhauser, Andreas E. Kulozik, Jan O. Korbel

**Affiliations:** Molecular Medicine Partnership Unit (MMPU), EMBL and Medical Faculty of the University of Heidelberg, Heidelberg, Germany; European Molecular Biology Laboratory (EMBL), Genome Biology Unit, Heidelberg, Germany; Faculty of Biosciences, Heidelberg University, Heidelberg, Germany; Division of Pediatric Oncology, University Children’s Hospital, Zürich, Switzerland; Molecular Biosciences/Cancer Biology Program, Heidelberg University and German Cancer Research Center (DKFZ), Heidelberg, Germany; European Molecular Biology Laboratory (EMBL), Genomics Core Facility, Heidelberg, Germany; European Molecular Biology Laboratory, Structural and Computational Biology Unit, Heidelberg, Germany; Department of Pediatrics, University Hospital Schleswig-Holstein, Campus Kiel, Kiel, Germany; Department of Pediatric Oncology/Hematology, Charité Universitätsmedizin Berlin, Berlin, Germany; German Cancer Consortium (DKTK), and German Cancer Research Center (DKFZ), Heidelberg, Germany; Clinic of Pediatric Hematology and Oncology, University Medical Center Hamburg-Eppendorf, Hamburg, Germany; Department of Pediatric Oncology, Hematology, and Immunology, University of Heidelberg, Heidelberg, Germany; Hopp Children’s Cancer Center (KiTZ) Heidelberg, Heidelberg, Germany; Clinical Cooperation Unit Pediatric Leukemia, German Cancer Research Center (DKFZ), Heidelberg, Germany; Bridging Research Division on Mechanisms of Genomic Variation and Data Science, German Cancer Research Center (DKFZ), Heidelberg, Germany

**Author notes:** Correspondence: Andreas E. Kulozik, Department of Pediatric Oncology, Hematology and Immunology, University Hospital Heidelberg, Im Neuenheimer Feld 430, 69120 Heidelberg, Germany,; and Jan O. Korbel, Genome Biology Unit, European Molecular Biology Laboratory, Meyerhofstrasse 1, 69117 Heidelberg, Germany.

## Abstract

T cell acute lymphoblastic leukemia (T-ALL) is an aggressive leukemia predominantly affecting adolescents and young adults. T-ALL relapses are characterized by chemotherapy resistance, cellular heterogeneity and dismal outcome. To gain a deeper understanding of the cellular heterogeneity and mechanisms driving relapse, we conducted single-cell full-length RNA sequencing of 13 matched pediatric T-ALL patient-derived xenografts (PDX) samples obtained at initial diagnosis and relapse, generating the to date most comprehensive longitudinal single cell study in paired T-ALL samples, along with 5 non-relapsing PDX samples collected at initial diagnosis. This dataset identifies considerable transcriptomic diversity among individual T-ALL cell populations. Notably however, 11 of the 18 patients exhibit a small T-ALL cell subpopulation with a shared set of gene regulatory networks characterized by a common set of active regulons, expression patterns and splice isoforms. This profile involves the upregulation of a stem-like cell signature with enrichment of cell adhesion, and inhibition of the cell cycle and metabolic activity. Comprehensive investigations of these networks identify transcripts enforcing drug resistance through NF-κB expression and TGF-β signaling and of anti-apoptotic T cell signaling. Longitudinal monitoring of these stem-like cells demonstrates this subpopulation to account for only a small proportion of leukemia cells initially with a substantial expansion at relapse suggesting resistance to first line therapy. Chemotherapy resistance is functionally corroborated through *in vitro* and *in vivo* drug testing. We thus report the discovery of inherently treatment-resistant stem-like T-ALL cell populations underscoring the potential for devising future therapeutic strategies aimed at targeting stemness pathways in pediatric T-ALL.

**Key Points:**

- Single-cell full-length RNA sequencing reveals dormant, treatment-resistant cells expanding upon T cell acute lymphoblastic leukemia relapse.
- Stem-like T-ALL cells exhibit a shared gene regulatory network conferring chemotherapy resistance and relapse.
