## Supplemental Table 3 for "Role of Stem-Like Cells in Chemotherapy Resistance and Relapse in pediatric T Cell Acute Lymphoblastic Leukemia"

### Sheet: Blasts regulons
TF	Fisher_pvalue	OR	fdr	padj	log2OR
FOSL2	2.16557e-19	0.0092527	2.59869e-18	<0.05	-6.75591
ETS1	5.21025e-16	0.0117259	4.68923e-15	<0.05	-6.41416
KLF2	1.15411e-10	0.0187961	5.93543e-10	<0.05	-5.73342
NFKB1	2.58949e-13	0.0267602	1.86443e-12	<0.05	-5.22376
ZMIZ1	9.44531e-12	0.0307325	5.66719e-11	<0.05	-5.02409
FLI1	9.45155e-05	0.0459214	0.000283547	<0.05	-4.44469
FOS	0.000782592	0.058343	0.00201238	<0.05	-4.0993
KLF6	0.000782592	0.058343	0.00201238	<0.05	-4.0993
FOXO1	1.09453e-09	0.0650019	4.92541e-09	<0.05	-3.94338
JUNB	0.00219816	0.0672108	0.00494586	<0.05	-3.89516
RELB	0.00219816	0.0672108	0.00494586	<0.05	-3.89516
JUN	0.00605501	0.0790277	0.0128224	<0.05	-3.6615
FOSB	0.0162925	0.095617	0.0308701	<0.05	-3.38659
NFKB2	0.0162925	0.095617	0.0308701	<0.05	-3.38659
KLF13	0.0425689	0.120401	0.076624	n.s.	-3.05408
BHLHE40	0.254144	0.244257	0.326756	n.s.	-2.03353
IKZF1	0.254144	0.244257	0.326756	n.s.	-2.03353
REL	0.254144	0.244257	0.326756	n.s.	-2.03353
RUNX2	0.254144	0.244257	0.326756	n.s.	-2.03353
RUNX3	0.254144	0.244257	0.326756	n.s.	-2.03353
TBX21	0.254144	0.244257	0.326756	n.s.	-2.03353
CEBPE	0.601396	0.489422	0.67657	n.s.	-1.03085
HES4	1	0.984647	1	n.s.	-0.0223217
MAZ	1	0.984647	1	n.s.	-0.0223217
LEF1	1	1.48124	1	n.s.	0.566806
SREBF2	1	1.98147	1	n.s.	0.986574
ENO1	0.0529045	2.85826	0.0906935	n.s.	1.51514
HCFC1	0.433445	2.99338	0.503356	n.s.	1.58177
MYBL2	0.433445	2.99338	0.503356	n.s.	1.58177
SMARCA4	0.281883	4.02082	0.349924	n.s.	2.00749
MYC	0.175569	4.54037	0.287295	n.s.	2.18281
BRCA1	1.34667e-07	26.4309	4.40728e-07	<0.05	4.72415
E2F2	1.34667e-07	26.4309	4.40728e-07	<0.05	4.72415
E2F3	1.34667e-07	26.4309	4.40728e-07	<0.05	4.72415
E2F1	3.27114e-34	172.405	5.88805e-33	<0.05	7.42966
TFDP1	1.22126e-43	263.012	4.39655e-42	<0.05	8.03899

### Sheet: Stem-like regulons
TF	Fisher_pvalue	OR	fdr	padj	log2OR
TFDP1	1.22126e-43	0.00380211	4.39655e-42	<0.05	-8.03899
E2F1	3.27114e-34	0.00580029	5.88805e-33	<0.05	-7.42966
BRCA1	1.34667e-07	0.0378346	4.40728e-07	<0.05	-4.72415
E2F2	1.34667e-07	0.0378346	4.40728e-07	<0.05	-4.72415
E2F3	1.34667e-07	0.0378346	4.40728e-07	<0.05	-4.72415
MYC	0.175569	0.220246	0.287295	n.s.	-2.18281
SMARCA4	0.281883	0.248705	0.349924	n.s.	-2.00749
HCFC1	0.433445	0.334071	0.503356	n.s.	-1.58177
MYBL2	0.433445	0.334071	0.503356	n.s.	-1.58177
ENO1	0.0529045	0.349863	0.0906935	n.s.	-1.51514
SREBF2	1	0.504675	1	n.s.	-0.986574
LEF1	1	0.67511	1	n.s.	-0.566806
HES4	1	1.01559	1	n.s.	0.0223217
MAZ	1	1.01559	1	n.s.	0.0223217
CEBPE	0.601396	2.04323	0.67657	n.s.	1.03085
BHLHE40	0.254144	4.09405	0.326756	n.s.	2.03353
IKZF1	0.254144	4.09405	0.326756	n.s.	2.03353
REL	0.254144	4.09405	0.326756	n.s.	2.03353
RUNX2	0.254144	4.09405	0.326756	n.s.	2.03353
RUNX3	0.254144	4.09405	0.326756	n.s.	2.03353
TBX21	0.254144	4.09405	0.326756	n.s.	2.03353
KLF13	0.0425689	8.30556	0.076624	n.s.	3.05408
FOSB	0.0162925	10.4584	0.0308701	<0.05	3.38659
NFKB2	0.0162925	10.4584	0.0308701	<0.05	3.38659
JUN	0.00605501	12.6538	0.0128224	<0.05	3.6615
JUNB	0.00219816	14.8786	0.00494586	<0.05	3.89516
RELB	0.00219816	14.8786	0.00494586	<0.05	3.89516
FOXO1	1.09453e-09	15.3842	4.92541e-09	<0.05	3.94338
FOS	0.000782592	17.14	0.00201238	<0.05	4.0993
KLF6	0.000782592	17.14	0.00201238	<0.05	4.0993
FLI1	9.45155e-05	21.7764	0.000283547	<0.05	4.44469
ZMIZ1	9.44531e-12	32.5389	5.66719e-11	<0.05	5.02409
NFKB1	2.58949e-13	37.3689	1.86443e-12	<0.05	5.22376
KLF2	1.15411e-10	53.2025	5.93543e-10	<0.05	5.73342
ETS1	5.21025e-16	85.2815	4.68923e-15	<0.05	6.41416
FOSL2	2.16557e-19	108.077	2.59869e-18	<0.05	6.75591
